# Profiling Chromatin Accessibility in Humans Using Adenine Methylation and Long-Read Sequencing

**DOI:** 10.1101/2023.10.05.561129

**Authors:** Vahid Akbari, Sreeja Leelakumari, Steven J.M. Jones

**Author notes:** Correspondence (S.J.M.J.).

## Abstract

Chromatin accessibility demonstrates accessible DNA regions that usually have regulatory function. Several studies have demonstrated DNA accessibility profiling using nanopore sequencing and GpC or adenine modification. However, the GpC dinucleotide is not evenly distributed across the genome and there are regions sparse in GpC. 6mA studies have demonstrated chromatin accessibility in yeast using nanopore based sequencing, although a high-false positive in 6mA detection rate and low coverage have previously precluded the effective use in mammalian sized genomes. Here, we have developed accurate 6mA base calling and demonstrated high-resolution profiling of accessible regions and simultaneous CpG methylation detection in humans using long read sequencing.
