## Supplementary Table 5 for "Profiling Chromatin Accessibility in Humans Using Adenine Methylation and Long-Read Sequencing"

### Sheet: Supplementary Table 5
Allelic DMRs in NA12878 mapped to well-known imrinted regions									Overlapping well-known imprinted intervals
Chromosome	Start	End	Length	Number of CpG	Mean Methylation HP1	Mean Methylation HP2	Difference of Methylation	Area Statistics	Start	End	Origin of Methylation	Name
chr1	68046744	68047534	791	39	0.169559	0.80335	-0.633791	-537.62	68046745	68052008	Maternal	DIRAS3,DIRAS3_Ex2,GNG12-AS1
chr1	68049854	68051521	1668	60	0.230285	0.780531	-0.550246	-647.812	68046745	68052008	Maternal	DIRAS3,DIRAS3_Ex2,GNG12-AS1
chr10	27413482	27414301	820	58	0.799042	0.492712	0.306331	359.256	27413523	27414618	Maternal	PTCHD3
chr11	1998221	1999498	1278	53	0.807225	0.221098	0.586126	364.767	1997582	2003557	Paternal	H19,H19/IGF2
chr11	2146332	2146619	288	17	0.472871	0.232175	0.240695	66.2624	2145362	2149292	Paternal	IGF2_DMR0,IGF2,IGF2-AS,INS-IGF2
chr11	2148808	2149600	793	19	0.425375	0.116626	0.308749	85.5177	2145362	2149292	Paternal	IGF2_DMR0,IGF2,IGF2-AS,INS-IGF2
chr11	2698156	2701209	3054	202	0.897949	0.054247	0.843702	8688.39	2698551	2701309	Maternal	KvDMR1,KCNQ1,KCNQ1OT1
chr13	48317584	48321416	3833	219	0.459568	0.941317	-0.48175	-2292.17	48317165	48321834	Maternal	RB1,PPP1R26P1
chr13	60267611	60268534	924	30	0.5588	0.0972484	0.461552	217.364	60267419	60269245	Maternal	TARDBPP2
chr14	33799793	33800736	944	113	0.34376	0.629564	-0.285805	-771.95	33799699	33800646	Maternal	NPAS3
chr14	100810232	100810775	544	16	0.301726	0.797954	-0.496228	-95.0487	100807670	100811737	Paternal	IG-DMR,MEG3,MEG3/DLK1
chr14	100824041	100828241	4201	239	0.248353	0.804155	-0.555802	-2819.29	100823704	100828230	Paternal	MEG3,AL117190.1
chr14	100904157	100905080	924	50	0.652942	0.0809687	0.571974	631.245	100904158	100905235	Maternal	MEG8,SNHG23
chr15	23561841	23562265	425	21	0.76447	0.266105	0.498365	158.789	23561842	23567348	Maternal	MIR4508,MKRN3
chr15	23647238	23648380	1143	47	0.735189	0.200419	0.53477	454.232	23647089	23649052	Maternal	MAGEL2
chr15	23686273	23687716	1444	112	0.809494	0.196023	0.613471	1778.86	23686274	23688131	Maternal	NDN
chr15	23869297	23869961	665	32	0.678203	0.237992	0.440211	225.646	23869152	23869962	Maternal	RP11-484P15.1
chr15	23877931	23878404	474	31	0.647422	0.146356	0.501066	306.214	23877454	23878654	Maternal	RP11-484P15.1
chr15	23897573	23897958	386	26	0.682305	0.37709	0.305214	120.804	23896280	23898594	Maternal	PWRN4,RP11-484P15.1
chr15	24426977	24428019	1043	41	0.579964	0.136319	0.443645	287.754	24426478	24427725	Maternal	SNRPN_intragenic_CpG29,PWRN3
chr15	24477605	24478058	454	31	0.561436	0.260212	0.301224	160.086	24477606	24478059	Maternal	SNRPN_intragenic_CpG30
chr15	24772829	24773911	1083	72	0.14907	0.838166	-0.689096	-1336.73	24772309	24773912	Maternal	SNRPN_intragenic_CpG40,SNRPN
chr15	24847860	24848433	574	42	0.36262	0.675294	-0.312674	-228.71	24846843	24848682	Maternal	SNRPN,RP11-385H1.1
chr15	24878139	24878583	445	40	0.461035	0.780132	-0.319097	-257.527	24877552	24880264	Maternal	SNRPN
chr15	24953408	24954151	744	16	0.793889	0.346326	0.447562	81.624	24951568	24957247	Maternal	SNURF,SNRPN,RP11-701H24.9
chr15	24954856	24956894	2039	114	0.0648133	0.83284	-0.768026	-2507.82	24951568	24957247	Maternal	SNURF,SNRPN,RP11-701H24.9
chr15	24963132	24965652	2521	34	0.949853	0.37504	0.574813	241.994	24957248	25001555	Paternal	PWAR5,PWARSN,SNORD107,SNORD64,SNORD108,RP11-701H24.9,SNHG14
chr15	24966386	24968053	1668	16	0.92786	0.250631	0.677229	136.324	24957248	25001555	Paternal	PWAR5,PWARSN,SNORD107,SNORD64,SNORD108,RP11-701H24.9,SNHG14
chr15	24970227	24972203	1977	28	0.902212	0.362185	0.540027	219.324	24957248	25001555	Paternal	PWAR5,PWARSN,SNORD107,SNORD64,SNORD108,RP11-701H24.9,SNHG14
chr15	24972989	24973704	716	16	0.95597	0.386072	0.569898	110.886	24957248	25001555	Paternal	PWAR5,PWARSN,SNORD107,SNORD64,SNORD108,RP11-701H24.9,SNHG14
chr15	24974501	24977940	3440	30	0.898612	0.187731	0.710881	232.01	24957248	25001555	Paternal	PWAR5,PWARSN,SNORD107,SNORD64,SNORD108,RP11-701H24.9,SNHG14
chr15	24978485	24981368	2884	20	0.87472	0.407556	0.467164	102.999	24957248	25001555	Paternal	PWAR5,PWARSN,SNORD107,SNORD64,SNORD108,RP11-701H24.9,SNHG14
chr15	24990994	24995639	4646	33	0.923731	0.278451	0.64528	281.228	24957248	25001555	Paternal	PWAR5,PWARSN,SNORD107,SNORD64,SNORD108,RP11-701H24.9,SNHG14
chr15	24996945	25001554	4610	40	0.886895	0.325686	0.561209	242.979	24957248	25001555	Paternal	PWAR5,PWARSN,SNORD107,SNORD64,SNORD108,RP11-701H24.9,SNHG14
chr15	25004254	25012743	8490	66	0.909521	0.340262	0.569259	499.577	25002560	25031118	Paternal	SNHG14
chr15	25014647	25018994	4348	37	0.905533	0.261574	0.643959	297.028	25002560	25031118	Paternal	SNHG14
chr15	25022584	25027087	4504	41	0.883416	0.326462	0.556954	254.476	25002560	25031118	Paternal	SNHG14
chr15	25030892	25035255	4364	28	0.837565	0.281773	0.555791	162.412	25002560	25031118	Paternal	SNHG14
chr15	25039353	25042149	2797	33	0.9082	0.368547	0.539652	228.696	25038500	25057251	Paternal	SNORD116Cluster,SNHG14
chr15	25050285	25052607	2323	39	0.874355	0.330867	0.543488	268.227	25038500	25057251	Paternal	SNORD116Cluster,SNHG14
chr15	25053268	25054024	757	19	0.870345	0.453289	0.417056	100.161	25038500	25057251	Paternal	SNORD116Cluster,SNHG14
chr15	25054571	25055539	969	19	0.87624	0.53414	0.342101	77.4327	25038500	25057251	Paternal	SNORD116Cluster,SNHG14
chr15	25056266	25057250	985	28	0.930342	0.619378	0.310964	125.944	25038500	25057251	Paternal	SNORD116Cluster,SNHG14
chr15	25059461	25060310	850	23	0.89047	0.503548	0.386922	113.997	25059478	25100741	Paternal	SNORD116Cluster,SNHG14
chr15	25060415	25063491	3077	61	0.835072	0.367347	0.467725	312.66	25059478	25100741	Paternal	SNORD116Cluster,SNHG14
chr15	25064650	25065569	920	22	0.863319	0.511219	0.352101	92.9375	25059478	25100741	Paternal	SNORD116Cluster,SNHG14
chr15	25065876	25068158	2283	49	0.889516	0.418761	0.470756	280.415	25059478	25100741	Paternal	SNORD116Cluster,SNHG14
chr15	25068564	25069417	854	21	0.818406	0.39873	0.419677	103.983	25059478	25100741	Paternal	SNORD116Cluster,SNHG14
chr15	25069655	25071428	1774	33	0.864864	0.369335	0.49553	201.776	25059478	25100741	Paternal	SNORD116Cluster,SNHG14
chr15	25071726	25072333	608	17	0.851907	0.5256	0.326307	76.176	25059478	25100741	Paternal	SNORD116Cluster,SNHG14
chr15	25073709	25078147	4439	45	0.849366	0.239467	0.609899	321.403	25059478	25100741	Paternal	SNORD116Cluster,SNHG14
chr15	25079316	25081806	2491	29	0.873043	0.25886	0.614183	206.698	25059478	25100741	Paternal	SNORD116Cluster,SNHG14
chr15	25082142	25084299	2158	32	0.879247	0.236385	0.642863	282.226	25059478	25100741	Paternal	SNORD116Cluster,SNHG14
chr15	25085094	25091417	6324	100	0.900885	0.322751	0.578134	761.768	25059478	25100741	Paternal	SNORD116Cluster,SNHG14
chr15	25091550	25094255	2706	27	0.804945	0.2402	0.564745	161.663	25059478	25100741	Paternal	SNORD116Cluster,SNHG14
chr15	25095021	25097243	2223	21	0.877097	0.314853	0.562245	118.693	25059478	25100741	Paternal	SNORD116Cluster,SNHG14
chr16	806972	808600	1629	128	0.721531	0.128007	0.593525	2116.27	806879	808764	Maternal	PRR25
chr16	817495	817744	250	26	0.731392	0.502614	0.228778	120.525	817075	818443	Maternal	PRR25
chr16	3364714	3365796	1083	56	0.415845	0.154904	0.260941	287.851	3364669	3366488	Paternal	MTRNR2L4,LA16c-306E5.2
chr16	3431602	3433406	1805	44	0.349868	0.919324	-0.569455	-511.439	3431450	3441713	Maternal	ZNF597,LA16c-306E5.2
chr16	3435331	3436995	1665	23	0.416343	0.855573	-0.43923	-112.894	3431450	3441713	Maternal	ZNF597,LA16c-306E5.2
chr16	3437389	3439761	2373	26	0.510139	0.939904	-0.429765	-162.386	3431450	3441713	Maternal	ZNF597,LA16c-306E5.2
chr16	3440217	3441680	1464	26	0.582291	0.948087	-0.365796	-143.873	3431450	3441713	Maternal	ZNF597,LA16c-306E5.2
chr16	3442977	3444174	1198	74	0.826762	0.114338	0.712424	1320.59	3442828	3444769	Paternal	NAA60,ZNF597,LA16c-306E5.2
chr17	4900656	4902289	1634	119	0.629921	0.291168	0.338753	789.523	4900360	4902310	Maternal	CHRNE,C17orf107
chr18	79616503	79617665	1163	109	0.569411	0.243604	0.325807	985.992	79616831	79617687	Maternal	AC068473.4
chr18	80147167	80149103	1937	94	0.650354	0.131877	0.518477	1113.05	80147168	80149255	Maternal	ADNP2,PARD6G-AS1
chr19	53537255	53538910	1656	124	0.102372	0.906181	-0.803809	-4612.46	53536955	53539153	Maternal	ZNF331
chr19	53553831	53555245	1415	104	0.112295	0.896795	-0.784499	-2841.7	53553367	53555638	Maternal	ZNF331
chr19	56837194	56841579	4386	217	0.259097	0.842401	-0.583304	-2895.29	56837125	56841903	Maternal	PEG3,MIMT1,ZIM2,PEG3
chr20	31546859	31548525	1667	53	0.273496	0.954409	-0.680913	-923.674	31546686	31548526	Maternal	HM13,MCTS2P
chr20	37521049	37522089	1041	81	0.874179	0.311283	0.562896	748.908	37519751	37522258	Maternal	BLCAP,NNAT
chr20	43513583	43515398	1816	87	0.83048	0.0731658	0.757314	1919.49	43513365	43516205	Maternal	L3MBTL1
chr20	58836453	58843776	7324	299	0.192486	0.952497	-0.760011	-7959.5	58836210	58847396	Paternal	GNAS,GNAS-AS1
chr20	58850396	58852976	2581	134	0.828249	0.0538141	0.774435	3105.72	58850116	58856591	Maternal	GNAS-AS1,GNAS,GNAS-XL
chr20	58853849	58856415	2567	201	0.870432	0.0995038	0.770928	5400.94	58850116	58856591	Maternal	GNAS-AS1,GNAS,GNAS-XL
chr20	58887965	58890547	2583	250	0.819132	0.0415782	0.777554	12368.1	58887966	58890443	Maternal	GNAS_Ex1A,GNAS,LOC101927932
chr22	41681556	41683457	1902	80	0.923842	0.158826	0.765016	2174.88	41681557	41683816	Maternal	NHP2L1,SNU13
chr4	6105215	6105991	777	73	0.543396	0.940457	-0.397061	-782.646	6104931	6106089	Maternal	JAKMIP1
chr4	121932422	121932656	235	22	0.558088	0.296932	0.261155	123.818	121932219	121933181	Maternal	TRPC3
chr5	136079901	136081035	1135	56	0.69789	0.0779689	0.619921	716.954	136078784	136081177	Maternal	VTRNA2-1
chr6	3848793	3850222	1430	103	0.920831	0.241678	0.679154	2286.59	3848512	3850223	Maternal	FAM50B,RP11-420L9.4
chr6	144006832	144008884	2053	151	0.14531	0.933443	-0.788133	-5926.79	144006708	144009025	Maternal	PLAGL1,HYMAI
chr6	169654366	169655549	1184	60	0.88696	0.125641	0.761319	1169.12	169654367	169655912	Maternal	WDR27
chr7	16850899	16851671	773	40	0.705746	0.0894639	0.616283	571.459	16850625	16851672	Maternal	RP11-455J15.1
chr7	23490379	23491452	1074	62	0.094976	0.94074	-0.845764	-1671.61	23490379	23491453	Maternal	RPS2P32
chr7	50781904	50783353	1450	141	0.124632	0.867809	-0.743177	-3955.62	50781029	50783615	Maternal	GRB10
chr7	94655759	94658646	2888	152	0.0563763	0.722956	-0.666579	-2895.18	94656189	94658980	Maternal	PEG10,SGCE
chr7	130490313	130493840	3528	219	0.909894	0.221427	0.688467	6217.88	130489758	130494547	Maternal	MEST,MESTIT1
chr7	138663806	138665041	1236	82	0.588243	0.157381	0.430862	707.088	138663807	138665288	Maternal	SVOPL
chr7	155070881	155071425	545	45	0.789378	0.430103	0.359275	330.24	155070814	155072164	Maternal	HTR5A,HTR5A-AS1
chr8	37747564	37748663	1100	39	0.268161	0.878612	-0.610452	-388.418	37747433	37748664	Maternal	ERLIN2,LOC728024,CXORF56_pseudogene
chr8	60713922	60714533	612	52	0.66874	0.944689	-0.275948	-405.453	60713696	60714534	Maternal	CHD7
chr8	94119835	94120234	400	16	0.09406	0.74642	-0.65236	-185.323	94119077	94120749	Maternal	CDH17
chr8	102527934	102528946	1013	39	0.634144	0.217009	0.417136	295.412	102527935	102530021	Maternal	KB-1980E6.3
chr8	140097841	140101169	3329	208	0.141395	0.942842	-0.801447	-6422.15	140097560	140101293	Maternal	TRAPPC9,PEG13
chr9	95312863	95313632	770	34	0.948037	0.190728	0.757308	672.123	95312864	95313633	Maternal	FANCC,FANCC_Int1-DMR
chr9	137417089	137418812	1724	128	0.20514	0.950146	-0.745006	-4455.1	137416835	137418575	Maternal	EXD3
