## Supplementary Table 6 for "Profiling Chromatin Accessibility in Humans Using Adenine Methylation and Long-Read Sequencing"

### Sheet: Supplementary Table 6
Allelic DARs in NA12878 mapped to well-known imrinted regions									Overlapping well-known imprinted intervals
Chromosome	Start	End	Length	Number of Adenine	Mean Adenine Methylation HP1	Mean Adenine Methylation HP2	Difference of Adenine Methylation	Area Statistics	Start	End	Origin of Methylation	Name
chr11	1998225	1998577	353	61	0.0298043	0.478681	-0.448877	-415.391	1997582	2003557	Paternal	H19,H19/IGF2
chr11	2699764	2700285	522	153	0.0452341	0.56607	-0.520835	-2527.63	2698551	2701309	Maternal	KvDMR1,KCNQ1,KCNQ1OT1
chr11	2700997	2701172	176	77	0.0305216	0.337521	-0.307	-855.52	2698551	2701309	Maternal	KvDMR1,KCNQ1,KCNQ1OT1
chr13	60267523	60267685	163	77	0.0723157	0.467972	-0.395656	-989.017	60267419	60269245	Maternal	TARDBPP2
chr15	24954651	24955098	448	192	0.377285	0.0253402	0.351945	2359.21	24951568	24957247	Maternal	SNURF,SNRPN,RP11-701H24.9
chr15	24956210	24956922	713	278	0.435853	0.0475079	0.388345	3322.22	24951568	24957247	Maternal	SNURF,SNRPN,RP11-701H24.9
chr16	807759	807975	217	73	0.257712	0.656939	-0.399227	-651.101	806879	808764	Maternal	PRR25
chr16	3443356	3443880	525	226	0.0264245	0.44652	-0.420096	-3217.84	3442828	3444769	Paternal	NAA60,ZNF597,LA16c-306E5.2
chr18	80147811	80148126	316	140	0.114414	0.457863	-0.343449	-1498.21	80147168	80149255	Maternal	ADNP2,PARD6G-AS1
chr19	53537542	53538312	771	255	0.487651	0.104329	0.383322	2696.92	53536955	53539153	Maternal	ZNF331
chr19	53553923	53554087	165	55	0.357496	0.0217189	0.335777	505.739	53553367	53555638	Maternal	ZNF331
chr19	53554267	53554905	639	212	0.383544	0.0308022	0.352742	1927.61	53553367	53555638	Maternal	ZNF331
chr20	31547235	31547473	239	93	0.361383	0.0266399	0.334743	1060.95	31546686	31548526	Maternal	HM13,MCTS2P
chr20	43513935	43514610	676	225	0.0700465	0.729958	-0.659911	-5050.09	43513365	43516205	Maternal	L3MBTL1
chr20	58850845	58851064	220	79	0.0685823	0.527365	-0.458783	-1081	58850116	58856591	Maternal	GNAS-AS1,GNAS,GNAS-XL
chr20	58852602	58852997	396	149	0.0440271	0.42583	-0.381803	-1799.9	58850116	58856591	Maternal	GNAS-AS1,GNAS,GNAS-XL
chr20	58888751	58889500	750	190	0.0394603	0.501591	-0.462131	-2389.08	58887966	58890443	Maternal	GNAS_Ex1A,GNAS,LOC101927932
chr22	41682372	41682576	205	79	0.0527904	0.536761	-0.48397	-1264.37	41681557	41683816	Maternal	NHP2L1,SNU13
chr5	136080215	136080825	611	277	0.045582	0.376317	-0.330734	-3131	136078784	136081177	Maternal	VTRNA2-1
chr6	3848960	3849436	477	142	0.127627	0.556462	-0.428835	-1506.68	3848512	3850223	Maternal	FAM50B,RP11-420L9.4
chr6	169654587	169655344	758	309	0.0267544	0.405538	-0.378784	-3701.46	169654367	169655912	Maternal	WDR27
chr7	23490350	23490572	223	79	0.450373	0.0735428	0.376831	738.95	23490379	23491453	Maternal	RPS2P32
chr7	94656157	94656478	322	110	0.676183	0.212384	0.4638	1217.35	94656189	94658980	Maternal	PEG10,SGCE
chr7	94656785	94657323	539	267	0.406698	0.0444844	0.362214	3027.01	94656189	94658980	Maternal	PEG10,SGCE
chr7	94657593	94658681	1089	370	0.651637	0.0571585	0.594478	7244.27	94656189	94658980	Maternal	PEG10,SGCE
chr8	37747980	37748148	169	91	0.419389	0.0226721	0.396717	1030.26	37747433	37748664	Maternal	ERLIN2,LOC728024,CXORF56_pseudogene
chr8	94120024	94120521	498	215	0.464944	0.0873295	0.377615	2554.81	94119077	94120749	Maternal	CDH17
chr8	140098996	140099392	397	143	0.483389	0.0657408	0.417648	1738.26	140097560	140101293	Maternal	TRAPPC9,PEG13
