## Supplementary Table 8 for "Profiling Chromatin Accessibility in Humans Using Adenine Methylation and Long-Read Sequencing"

### Sheet: Supplementary Table 8
NA12878 Allelic DARs										chrX inactive and escapee genes
Chromosome	Start	End	Length	Number of Adenine	Mean Adenine Methylation HP1	Mean Adenin Methylation HP2	Difference of Adenin Methylation	Area Statistics	Mapped To	Gene start	Gene end	Strand	Gene ID	Gene name	Status
chrX	120469135	120469375	241	93	0.402208	0.103945	0.298263	798.136	Promoter	120426148	120469365	-	ENSG00000005893	LAMP2	inactive
chrX	18425292	18425674	383	134	0.795696	0.362497	0.433199	1370.42	Promoter	18425583	18653629	+	ENSG00000008086	CDKL5	inactive
chrX	18587811	18588145	335	204	0.300105	0.0166883	0.283417	1494.56	Body	18425583	18653629	+	ENSG00000008086	CDKL5	inactive
chrX	101390853	101391069	217	87	0.0300043	0.363141	-0.333137	-858.94	Promoter	101349447	101390796	-	ENSG00000010671	BTK	inactive
chrX	101383770	101383942	173	87	0.0625018	0.33239	-0.269888	-760.329	Body	101349447	101390796	-	ENSG00000010671	BTK	inactive
chrX	49177613	49177828	216	95	0.279381	0.00901314	0.270368	823.014	Body	49174802	49186528	-	ENSG00000012211	PRICKLE3	inactive
chrX	119565328	119565577	250	119	0.195363	0.463148	-0.267785	-867.962	Promoter	119538149	119565409	-	ENSG00000018610	CXorf56	inactive
chrX	119542411	119542614	204	103	0.368618	0.0143571	0.354261	807.145	Body	119538149	119565409	-	ENSG00000018610	CXorf56	inactive
chrX	119549743	119549921	179	107	0.0292563	0.432688	-0.403432	-1223.92	Body	119538149	119565409	-	ENSG00000018610	CXorf56	inactive
chrX	150983103	150983387	285	103	0.624101	0.155805	0.468296	1158.61	Body	150980509	150990771	+	ENSG00000029993	HMGB3	inactive
chrX	10097721	10098102	382	165	0.0664202	0.370703	-0.304283	-1632.31	Body	10015254	10144474	+	ENSG00000047644	WWC3	inactive
chrX	10098282	10098688	407	232	0.103965	0.406955	-0.30299	-2383.37	Body	10015254	10144474	+	ENSG00000047644	WWC3	inactive
chrX	10110998	10111398	401	178	0.0761512	0.393181	-0.31703	-1755.8	Body	10015254	10144474	+	ENSG00000047644	WWC3	inactive
chrX	10112550	10112775	226	131	0.0660015	0.367525	-0.301524	-1418.64	Body	10015254	10144474	+	ENSG00000047644	WWC3	inactive
chrX	11190604	11191074	471	251	0.37187	0.0233381	0.348532	2049.75	Body	11117651	11665920	-	ENSG00000047648	ARHGAP6	inactive
chrX	11397751	11398102	352	189	0.0723525	0.451895	-0.379543	-1920.64	Body	11117651	11665920	-	ENSG00000047648	ARHGAP6	inactive
chrX	11579845	11580065	221	126	0.0362545	0.295844	-0.259589	-1013.81	Body	11117651	11665920	-	ENSG00000047648	ARHGAP6	inactive
chrX	74738503	74738799	297	196	0.0187116	0.267228	-0.248517	-1312.74	Body	74732856	74925485	-	ENSG00000050030	NEXMIF	inactive
chrX	46704985	46705164	180	97	0.0239686	0.432316	-0.408348	-1127.34	Body	46599251	46759118	-	ENSG00000065923	SLC9A7	inactive
chrX	46713724	46713988	265	171	0.291238	0.605968	-0.31473	-1300.87	Body	46599251	46759118	-	ENSG00000065923	SLC9A7	inactive
chrX	24479729	24479884	156	91	0.389858	0.0865812	0.303277	765.751	Body	24465221	24550466	+	ENSG00000067992	PDK3	inactive
chrX	24480113	24480282	170	105	0.564674	0.243887	0.320787	880.948	Body	24465221	24550466	+	ENSG00000067992	PDK3	inactive
chrX	24513525	24513753	229	135	0.407162	0.105576	0.301587	1393.56	Body	24465221	24550466	+	ENSG00000067992	PDK3	inactive
chrX	48958396	48958572	177	69	0.562085	0.233959	0.328126	542.257	Promoter	48922028	48958386	-	ENSG00000068308	OTUD5	inactive
chrX	48937012	48937393	382	168	0.576983	0.0579422	0.519041	2219.77	Body	48922028	48958386	-	ENSG00000068308	OTUD5	inactive
chrX	48937616	48937900	285	155	0.459285	0.0197856	0.4395	1980.64	Body	48922028	48958386	-	ENSG00000068308	OTUD5	inactive
chrX	48938585	48939098	514	253	0.464526	0.0160573	0.448468	3244.9	Body	48922028	48958386	-	ENSG00000068308	OTUD5	inactive
chrX	48939857	48940022	166	78	0.609111	0.172148	0.436964	790.158	Body	48922028	48958386	-	ENSG00000068308	OTUD5	inactive
chrX	49043589	49044008	420	176	0.632382	0.296242	0.33614	1130.47	Promoter	49028726	49043410	-	ENSG00000068323	TFE3	inactive
chrX	109704652	109704899	248	156	0.385685	0.0496008	0.336084	1894.3	Body	109624244	109733403	-	ENSG00000068366	ACSL4	inactive
chrX	84188412	84188618	207	78	0.38736	0.0158591	0.371501	951.637	Promoter	84058346	84188199	-	ENSG00000072133	RPS6KA6	inactive
chrX	132488938	132489144	207	91	0.520248	0.180109	0.340139	818.711	Body	132369317	132489968	-	ENSG00000076770	MBNL3	inactive
chrX	111400992	111401143	152	76	0.0479177	0.445506	-0.397588	-632.176	Body	111293779	111412429	-	ENSG00000077279	DCX	inactive
chrX	111406727	111407041	315	194	0.0115552	0.301312	-0.289757	-1603.38	Body	111293779	111412429	-	ENSG00000077279	DCX	inactive
chrX	47560977	47561516	540	186	0.140506	0.55113	-0.410624	-2010.89	Promoter	47561100	47571920	+	ENSG00000078061	ARAF	inactive
chrX	70470820	70471011	192	105	0.0135378	0.367295	-0.353757	-1448.18	Body	70444835	70505490	+	ENSG00000082458	DLG3	inactive
chrX	55717430	55717956	527	208	0.0125129	0.580269	-0.567757	-2726.67	Promoter	55717739	55758774	+	ENSG00000083750	RRAGB	inactive
chrX	55718171	55718459	289	148	0.0093706	0.417364	-0.407993	-1490.28	Promoter	55717739	55758774	+	ENSG00000083750	RRAGB	inactive
chrX	55754955	55755166	212	129	0.0249901	0.319114	-0.294124	-1347.24	Body	55717739	55758774	+	ENSG00000083750	RRAGB	inactive
chrX	130024318	130024527	210	97	0.154661	0.587287	-0.432627	-940.416	Body	129981107	130058083	+	ENSG00000085185	BCORL1	inactive
chrX	130055489	130055777	289	133	0.0216935	0.301577	-0.279884	-801.325	Body	129981107	130058083	+	ENSG00000085185	BCORL1	inactive
chrX	53686207	53686465	259	74	0.659043	0.185348	0.473695	672.993	Promoter	53532096	53686728	-	ENSG00000086758	HUWE1	inactive
chrX	53686679	53686843	165	52	0.728295	0.271678	0.456617	437.007	Promoter	53532096	53686728	-	ENSG00000086758	HUWE1	inactive
chrX	53683829	53684516	688	268	0.743622	0.153116	0.590506	3943.43	Body	53532096	53686728	-	ENSG00000086758	HUWE1	inactive
chrX	153928014	153928609	596	160	0.04563	0.497391	-0.451761	-1554.48	Body	153907367	153934999	-	ENSG00000089820	ARHGAP4	inactive
chrX	70336875	70337051	177	111	0.141304	0.423065	-0.281762	-984.891	Body	70290104	70420886	+	ENSG00000090889	KIF4A	inactive
chrX	48822371	48822690	320	160	0.331402	0.0260749	0.305327	1095.25	Body	48801377	48824982	+	ENSG00000094631	HDAC6	inactive
chrX	75156179	75156368	190	79	0.529453	0.0183177	0.511136	985.41	Promoter	75156388	75304885	+	ENSG00000094841	UPRT	inactive
chrX	75156578	75156729	152	87	0.388407	0.0222002	0.366207	875.479	Promoter	75156388	75304885	+	ENSG00000094841	UPRT	inactive
chrX	9677215	9677668	454	264	0.212128	0.595145	-0.383017	-2992.54	Body	9463295	9741037	+	ENSG00000101849	TBL1X	inactive
chrX	24879705	24879936	232	153	0.381299	0.0194737	0.361826	1496.58	Body	24693909	24996986	+	ENSG00000101868	POLA1	inactive
chrX	10547194	10547350	157	67	0.0434072	0.330005	-0.286598	-558.618	Body	10445310	10833654	-	ENSG00000101871	MID1	inactive
chrX	119943691	119943858	168	78	0.188781	0.483768	-0.294987	-641.048	Promoter	119920672	119943751	-	ENSG00000101882	NKAP	inactive
chrX	134915069	134915375	307	109	0.428365	0.139648	0.288717	822.569	Promoter	134887632	134915257	-	ENSG00000101928	MOSPD1	inactive
chrX	110318756	110319102	347	221	0.0586909	0.372468	-0.313777	-1626.34	Body	110194186	110440233	-	ENSG00000101935	AMMECR1	inactive
chrX	110321502	110321710	209	149	0.0125431	0.443791	-0.431248	-1677.23	Body	110194186	110440233	-	ENSG00000101935	AMMECR1	inactive
chrX	110322544	110323182	639	362	0.0207371	0.331622	-0.310885	-2708.15	Body	110194186	110440233	-	ENSG00000101935	AMMECR1	inactive
chrX	110348469	110349133	665	475	0.0169164	0.317798	-0.300882	-3751.47	Body	110194186	110440233	-	ENSG00000101935	AMMECR1	inactive
chrX	110354556	110354839	284	184	0.0133126	0.450308	-0.436996	-1934.29	Body	110194186	110440233	-	ENSG00000101935	AMMECR1	inactive
chrX	110356875	110357274	400	294	0.00716129	0.271134	-0.263973	-2230.32	Body	110194186	110440233	-	ENSG00000101935	AMMECR1	inactive
chrX	110359015	110359370	356	213	0.0146149	0.344553	-0.329938	-1627.98	Body	110194186	110440233	-	ENSG00000101935	AMMECR1	inactive
chrX	110359899	110360978	1080	638	0.0238895	0.314395	-0.290505	-4305.23	Body	110194186	110440233	-	ENSG00000101935	AMMECR1	inactive
chrX	110361692	110362177	486	252	0.015437	0.46352	-0.448083	-2360.39	Body	110194186	110440233	-	ENSG00000101935	AMMECR1	inactive
chrX	110711439	110711688	250	172	0.482826	0.0422756	0.440551	1912.36	Body	110673856	110795819	-	ENSG00000101938	CHRDL1	inactive
chrX	123859736	123860206	471	152	0.420608	0.0701591	0.350449	1351.74	Promoter	123859724	123913979	+	ENSG00000101966	XIAP	inactive
chrX	123960176	123960879	704	281	0.5491	0.069557	0.479543	4120.58	Promoter	123960212	124422664	+	ENSG00000101972	STAG2	inactive
chrX	123961244	123961792	549	206	0.443855	0.0967275	0.347128	1911.52	Body	123960212	124422664	+	ENSG00000101972	STAG2	inactive
chrX	123962751	123963379	629	316	0.447039	0.083494	0.363545	3662.62	Body	123960212	124422664	+	ENSG00000101972	STAG2	inactive
chrX	124064116	124064278	163	100	0.471054	0.180374	0.29068	940.865	Body	123960212	124422664	+	ENSG00000101972	STAG2	inactive
chrX	139864690	139864850	161	108	0.35115	0.0147114	0.336438	1358.17	Body	139726346	139945276	-	ENSG00000101974	ATP11C	inactive
chrX	139625613	139625785	173	120	0.00923092	0.296224	-0.286993	-1232.96	Body	139581770	139708227	-	ENSG00000101977	MCF2	inactive
chrX	49208195	49208379	185	119	0.131062	0.569413	-0.438351	-1380.43	Body	49205063	49233371	-	ENSG00000102001	CACNA1F	inactive
chrX	49200082	49200264	183	48	0.0647859	0.542485	-0.477699	-453.956	Promoter	49187804	49200259	-	ENSG00000102003	SYP	inactive
chrX	49190898	49191466	569	263	0.149858	0.589331	-0.439473	-2947.34	Body	49187804	49200259	-	ENSG00000102003	SYP	inactive
chrX	49191635	49191807	173	57	0.0238593	0.452248	-0.428389	-612.365	Body	49187804	49200259	-	ENSG00000102003	SYP	inactive
chrX	130110547	130111107	561	135	0.0307356	0.59582	-0.565084	-1554.68	Promoter	130063955	130110716	-	ENSG00000102034	ELF4	inactive
chrX	64394875	64395074	200	95	0.409843	0.0112533	0.39859	1069.92	Promoter	64268081	64395452	-	ENSG00000102043	MTMR8	inactive
chrX	64395351	64395588	238	99	0.439343	0.0892023	0.350141	891.176	Promoter	64268081	64395452	-	ENSG00000102043	MTMR8	inactive
chrX	48961745	48961951	207	90	0.428384	0.0683628	0.360022	1022.85	Body	48961378	48971844	-	ENSG00000102057	KCND1	inactive
chrX	130339774	130339971	198	87	0.64777	0.196658	0.451112	1057.62	Promoter	130339888	130373361	+	ENSG00000102078	SLC25A14	inactive
chrX	48920078	48920259	182	93	0.555779	0.0800205	0.475759	1006.46	Promoter	48913182	48919024	-	ENSG00000102096	PIM2	inactive
chrX	48913223	48913896	674	141	0.45034	0.0183168	0.432023	1144.75	Body	48913182	48919024	-	ENSG00000102096	PIM2	inactive
chrX	48915438	48915621	184	43	0.402738	0.0162689	0.386469	313.703	Body	48913182	48919024	-	ENSG00000102096	PIM2	inactive
chrX	48911630	48912256	627	142	0.0791201	0.508483	-0.429363	-1032.42	Promoter	48903180	48911958	-	ENSG00000102100	SLC35A2	inactive
chrX	48913223	48913896	674	141	0.45034	0.0183168	0.432023	1144.75	Promoter	48903180	48911958	-	ENSG00000102100	SLC35A2	inactive
chrX	154378621	154379168	548	150	0.0389702	0.438109	-0.399139	-1370.85	Promoter	154379273	154381523	+	ENSG00000102119	EMD	inactive
chrX	77910510	77910788	279	101	0.553175	0.209585	0.34359	879.249	Promoter	77910739	78129295	+	ENSG00000102144	PGK1	inactive
chrX	77943271	77943478	208	134	0.488902	0.0139664	0.474936	2542.68	Body	77910739	78129295	+	ENSG00000102144	PGK1	inactive
chrX	78029772	78029923	152	86	0.402615	0.0652551	0.33736	882.074	Body	77910739	78129295	+	ENSG00000102144	PGK1	inactive
chrX	77895408	77895652	245	112	0.410928	0.122536	0.288392	863.933	Promoter	77826364	77895593	-	ENSG00000102158	MAGT1	inactive
chrX	21993279	21993529	251	140	0.521637	0.0982746	0.423362	1883.35	Body	21940709	21994837	+	ENSG00000102172	SMS	inactive
chrX	150898406	150898872	467	106	0.419856	0.0418614	0.377995	842.11	Promoter	150766336	150898816	-	ENSG00000102181	CD99L2	inactive
chrX	150857230	150857768	539	335	0.299173	0.0161278	0.283046	3288.97	Body	150766336	150898816	-	ENSG00000102181	CD99L2	inactive
chrX	150879884	150880090	207	128	0.0351405	0.442454	-0.407314	-1161.08	Body	150766336	150898816	-	ENSG00000102181	CD99L2	inactive
chrX	46837326	46837695	370	161	0.0397357	0.340001	-0.300265	-1463.42	Promoter	46837043	46882358	+	ENSG00000102218	RP2	inactive
chrX	46838231	46838491	261	155	0.0155957	0.350153	-0.334557	-1800.81	Body	46837043	46882358	+	ENSG00000102218	RP2	inactive
chrX	47030404	47030608	205	131	0.147225	0.48978	-0.342554	-1172.11	Body	46912276	47061242	+	ENSG00000102221	JADE3	inactive
chrX	87634199	87634354	156	107	0.300171	0.0390103	0.261161	938.192	Body	87517409	87670050	+	ENSG00000102271	KLHL4	inactive
chrX	72181261	72181778	518	210	0.0264045	0.369279	-0.342874	-2143.7	Promoter	72181353	72302926	+	ENSG00000102309	PIN4	inactive
chrX	72276195	72276374	180	112	0.400775	0.0166344	0.384141	1414.88	Body	72181353	72302926	+	ENSG00000102309	PIN4	inactive
chrX	54808838	54809030	193	76	0.500601	0.178427	0.322174	686.776	Body	54807599	54816015	+	ENSG00000102316	MAGED2	inactive
chrX	48574235	48574539	305	124	0.112137	0.500549	-0.388412	-1282.35	Promoter	48574449	48581162	+	ENSG00000102317	RBM3	inactive
chrX	48574801	48575012	212	88	0.0751975	0.497325	-0.422128	-1047.49	Promoter	48574449	48581162	+	ENSG00000102317	RBM3	inactive
chrX	56245123	56245302	180	106	0.263343	0.0163601	0.246983	1043.43	Body	56232356	56291531	+	ENSG00000102349	KLF8	inactive
chrX	101097902	101098209	308	115	0.0195626	0.301025	-0.281462	-1007.28	Promoter	101098218	101163681	+	ENSG00000102384	CENPI	inactive
chrX	101160361	101160822	462	261	0.0611628	0.332972	-0.271809	-1923.41	Body	101098218	101163681	+	ENSG00000102384	CENPI	inactive
chrX	101161428	101161639	212	146	0.0843143	0.409246	-0.324931	-1213.95	Body	101098218	101163681	+	ENSG00000102384	CENPI	inactive
chrX	103214972	103215227	256	88	0.524287	0.105283	0.419003	832.155	Promoter	103215108	103217246	+	ENSG00000102409	BEX4	inactive
chrX	103215458	103215737	280	81	0.354841	0.00748689	0.347354	692.799	Promoter	103215108	103217246	+	ENSG00000102409	BEX4	inactive
chrX	129779783	129779999	217	88	0.0857811	0.409821	-0.32404	-796.466	Promoter	129779949	129795201	+	ENSG00000122122	SASH3	inactive
chrX	129781170	129781585	416	162	0.138036	0.524459	-0.386424	-1707.39	Body	129779949	129795201	+	ENSG00000122122	SASH3	inactive
chrX	129786366	129786677	312	150	0.126111	0.573105	-0.446994	-2017.83	Body	129779949	129795201	+	ENSG00000122122	SASH3	inactive
chrX	23732790	23733046	257	164	0.350941	0.0126096	0.338332	2107.05	Body	23701055	23766475	-	ENSG00000123130	ACOT9	inactive
chrX	103832083	103832368	286	72	0.0286091	0.423123	-0.394514	-676.202	Promoter	103822327	103832257	-	ENSG00000123570	RAB9B	inactive
chrX	155881141	155881403	263	96	0.464369	0.138091	0.326278	878.3	Promoter	155881345	155943769	+	ENSG00000124333	VAMP7	inactive
chrX	155923301	155923493	193	137	0.36269	0.0518096	0.310881	1626.97	Body	155881345	155943769	+	ENSG00000124333	VAMP7	inactive
chrX	119852420	119852570	151	85	0.051153	0.345987	-0.294834	-848.524	Promoter	119805311	119852998	-	ENSG00000125351	UPF3B	inactive
chrX	119821724	119822207	484	310	0.0951057	0.37238	-0.277274	-3227.53	Body	119805311	119852998	-	ENSG00000125351	UPF3B	inactive
chrX	123733050	123733215	166	63	0.554367	0.126235	0.428132	668.622	Promoter	123600561	123733056	-	ENSG00000125676	THOC2	inactive
chrX	112841392	112841666	275	78	0.400044	0.00631301	0.393731	750.729	Promoter	112774503	112840815	-	ENSG00000126016	AMOT	inactive
chrX	47650532	47651144	613	225	0.167662	0.493156	-0.325494	-1821	Promoter	47635521	47650604	-	ENSG00000126767	ELK1	inactive
chrX	48897729	48897952	224	87	0.492789	0.140846	0.351942	805.823	Promoter	48893447	48898143	-	ENSG00000126768	TIMM17B	inactive
chrX	48898131	48898376	246	99	0.387736	0.0944551	0.293281	820.675	Promoter	48893447	48898143	-	ENSG00000126768	TIMM17B	inactive
chrX	101348629	101349113	485	182	0.0296381	0.407543	-0.377905	-2145.44	Promoter	101345661	101348742	-	ENSG00000126953	TIMM8A	inactive
chrX	64953494	64953901	408	236	0.349379	0.0172121	0.332167	1973.67	Body	64915802	65034713	-	ENSG00000126970	ZC4H2	inactive
chrX	64958927	64960602	1676	589	0.435778	0.012508	0.42327	4846.55	Body	64915802	65034713	-	ENSG00000126970	ZC4H2	inactive
chrX	64961080	64961901	822	285	0.489696	0.0484318	0.441265	2429.96	Body	64915802	65034713	-	ENSG00000126970	ZC4H2	inactive
chrX	64962079	64962632	554	243	0.519187	0.0154962	0.503691	2759.97	Body	64915802	65034713	-	ENSG00000126970	ZC4H2	inactive
chrX	64963100	64963282	183	77	0.507171	0.012508	0.494663	789.394	Body	64915802	65034713	-	ENSG00000126970	ZC4H2	inactive
chrX	64964512	64965043	532	230	0.351043	0.00751306	0.34353	1726.54	Body	64915802	65034713	-	ENSG00000126970	ZC4H2	inactive
chrX	64966825	64967134	310	112	0.517678	0.00748689	0.510191	1128.32	Body	64915802	65034713	-	ENSG00000126970	ZC4H2	inactive
chrX	64967463	64967832	370	129	0.357381	0.0158501	0.341531	852.014	Body	64915802	65034713	-	ENSG00000126970	ZC4H2	inactive
chrX	64976417	64976570	154	60	0.195932	0.561665	-0.365733	-437.863	Body	64915802	65034713	-	ENSG00000126970	ZC4H2	inactive
chrX	136665413	136665655	243	151	0.649351	0.135714	0.513637	1753.27	Body	136665547	136780932	-	ENSG00000129675	ARHGEF6	inactive
chrX	136666219	136666447	229	120	0.497277	0.0188082	0.478469	1264.98	Body	136665547	136780932	-	ENSG00000129675	ARHGEF6	inactive
chrX	136671316	136671480	165	105	0.0201787	0.355231	-0.335053	-933.924	Body	136665547	136780932	-	ENSG00000129675	ARHGEF6	inactive
chrX	136676692	136676850	159	104	0.437621	0.016355	0.421266	1089.97	Body	136665547	136780932	-	ENSG00000129675	ARHGEF6	inactive
chrX	136694700	136694955	256	139	0.449985	0.233662	0.216322	578.429	Body	136665547	136780932	-	ENSG00000129675	ARHGEF6	inactive
chrX	68652672	68653756	1085	481	0.11568	0.584342	-0.468662	-6149.96	Body	68647666	68725842	+	ENSG00000130052	STARD8	inactive
chrX	23782975	23783214	240	84	0.603723	0.241821	0.361901	706.507	Promoter	23783173	23786226	+	ENSG00000130066	SAT1	inactive
chrX	54530094	54530381	288	103	0.483184	0.128631	0.354552	938.017	Promoter	54530183	54621521	+	ENSG00000130119	GNL3L	inactive
chrX	14873083	14873358	276	81	0.508402	0.187996	0.320407	611.135	Promoter	14873421	14922327	+	ENSG00000130150	MOSPD2	inactive
chrX	81290222	81290673	452	289	0.298292	0.0055313	0.292761	2652.07	Body	81202102	81298547	+	ENSG00000131171	SH3BGRL	inactive
chrX	74614554	74614981	428	196	0.0469839	0.644405	-0.597421	-2719.27	Promoter	74582976	74614624	-	ENSG00000131263	RLIM	inactive
chrX	75156179	75156368	190	79	0.529453	0.0183177	0.511136	985.41	Promoter	75051048	75156732	-	ENSG00000131269	ABCB7	inactive
chrX	75156578	75156729	152	87	0.388407	0.0222002	0.366207	875.479	Promoter	75051048	75156732	-	ENSG00000131269	ABCB7	inactive
chrX	103310874	103311352	479	189	0.0284324	0.404568	-0.376136	-1476.25	Promoter	103309346	103311046	-	ENSG00000133134	BEX2	inactive
chrX	106802481	106802664	184	85	0.357351	0.0642134	0.293137	899.3	Promoter	106802673	106876150	+	ENSG00000133138	TBC1D8B	inactive
chrX	135032226	135032402	177	56	0.467066	0.0866594	0.380407	540.127	Promoter	135032355	135033546	+	ENSG00000134590	RTL8C	inactive
chrX	19606681	19606899	219	50	0.300956	0.0213527	0.279603	254.842	Body	19533977	19887600	-	ENSG00000147010	SH3KBP1	inactive
chrX	19629715	19629981	267	164	0.0960316	0.534728	-0.438696	-1823.28	Body	19533977	19887600	-	ENSG00000147010	SH3KBP1	inactive
chrX	19695712	19695900	189	106	0.351752	0.0444776	0.307274	901.758	Body	19533977	19887600	-	ENSG00000147010	SH3KBP1	inactive
chrX	19758642	19758816	175	95	0.00971789	0.434128	-0.42441	-1125.96	Body	19533977	19887600	-	ENSG00000147010	SH3KBP1	inactive
chrX	19773323	19773520	198	117	0.115412	0.525028	-0.409616	-1478.7	Body	19533977	19887600	-	ENSG00000147010	SH3KBP1	inactive
chrX	19792827	19792990	164	86	0.492438	0.0837444	0.408694	839.1	Body	19533977	19887600	-	ENSG00000147010	SH3KBP1	inactive
chrX	19847042	19847213	172	89	0.0462842	0.357769	-0.311485	-755.024	Body	19533977	19887600	-	ENSG00000147010	SH3KBP1	inactive
chrX	19872675	19872916	242	122	0.10492	0.383268	-0.278348	-901.349	Body	19533977	19887600	-	ENSG00000147010	SH3KBP1	inactive
chrX	41522906	41523162	257	105	0.0111085	0.313507	-0.302399	-855.168	Body	41514934	41923645	-	ENSG00000147044	CASK	inactive
chrX	41558627	41558779	153	97	0.352367	0.0186634	0.333703	1103.86	Body	41514934	41923645	-	ENSG00000147044	CASK	inactive
chrX	41692464	41692626	163	107	0.0938284	0.569766	-0.475937	-1185.76	Body	41514934	41923645	-	ENSG00000147044	CASK	inactive
chrX	41706132	41706286	155	82	0.0839158	0.48233	-0.398414	-842.528	Body	41514934	41923645	-	ENSG00000147044	CASK	inactive
chrX	41711615	41711777	163	89	0.276426	0.0196373	0.256788	846.91	Body	41514934	41923645	-	ENSG00000147044	CASK	inactive
chrX	41712476	41712632	157	100	0.292674	0.029701	0.262973	1019.84	Body	41514934	41923645	-	ENSG00000147044	CASK	inactive
chrX	41717324	41717634	311	192	0.277933	0.0281809	0.249752	1880.94	Body	41514934	41923645	-	ENSG00000147044	CASK	inactive
chrX	41717918	41718094	177	87	0.408027	0.0879867	0.32004	811.507	Body	41514934	41923645	-	ENSG00000147044	CASK	inactive
chrX	41721539	41721728	190	124	0.0525548	0.344658	-0.292103	-1172.29	Body	41514934	41923645	-	ENSG00000147044	CASK	inactive
chrX	41724340	41724859	520	343	0.2757	0.0260086	0.249692	3446.96	Body	41514934	41923645	-	ENSG00000147044	CASK	inactive
chrX	41726015	41726221	207	108	0.274668	0.0141812	0.260487	1081.47	Body	41514934	41923645	-	ENSG00000147044	CASK	inactive
chrX	41733865	41734335	471	273	0.100956	0.553725	-0.452769	-4248.15	Body	41514934	41923645	-	ENSG00000147044	CASK	inactive
chrX	41921652	41921803	152	93	0.436864	0.102817	0.334047	809.997	Body	41514934	41923645	-	ENSG00000147044	CASK	inactive
chrX	72409672	72409872	201	114	0.463759	0.0660728	0.397686	1297.15	Body	72329516	72573101	-	ENSG00000147099	HDAC8	inactive
chrX	72410098	72410283	186	104	0.416818	0.112623	0.304195	807.872	Body	72329516	72573101	-	ENSG00000147099	HDAC8	inactive
chrX	72492598	72492755	158	98	0.288733	0.0205498	0.268183	969.571	Body	72329516	72573101	-	ENSG00000147099	HDAC8	inactive
chrX	47144994	47145247	254	102	0.233968	0.599008	-0.36504	-961.067	Promoter	47142216	47145504	-	ENSG00000147123	NDUFB11	inactive
chrX	47144409	47144816	408	143	0.124546	0.446846	-0.3223	-1196.89	Body	47142216	47145504	-	ENSG00000147123	NDUFB11	inactive
chrX	71366010	71366339	330	149	0.187524	0.585993	-0.398468	-1442.45	Promoter	71366239	71532374	+	ENSG00000147133	TAF1	inactive
chrX	71472183	71472355	173	116	0.00916052	0.295898	-0.286737	-1102.14	Body	71366239	71532374	+	ENSG00000147133	TAF1	inactive
chrX	71532886	71533139	254	109	0.41204	0.118608	0.293433	847.276	Promoter	71533104	71575892	+	ENSG00000147162	OGT	inactive
chrX	71068139	71068971	833	339	0.0772538	0.419017	-0.341763	-3130.38	Body	71056332	71073426	-	ENSG00000147164	SNX12	inactive
chrX	71607246	71607597	352	207	0.0135486	0.389016	-0.375468	-1889.33	Body	71578411	71613583	+	ENSG00000147174	GCNA	inactive
chrX	96684571	96684877	307	117	0.521486	0.17429	0.347195	1054.11	Promoter	96684663	97604997	+	ENSG00000147202	DIAPH2	inactive
chrX	96835934	96836239	306	170	0.501199	0.135209	0.365989	2013.44	Body	96684663	97604997	+	ENSG00000147202	DIAPH2	inactive
chrX	97039731	97039982	252	156	0.401619	0.051448	0.350171	2229.64	Body	96684663	97604997	+	ENSG00000147202	DIAPH2	inactive
chrX	97133141	97133307	167	111	0.374602	0.0413808	0.333221	1257.27	Body	96684663	97604997	+	ENSG00000147202	DIAPH2	inactive
chrX	97442744	97442929	186	109	0.247588	0.0119884	0.2356	930.76	Body	96684663	97604997	+	ENSG00000147202	DIAPH2	inactive
chrX	107628234	107628580	347	136	0.514115	0.0360436	0.478072	1532.64	Promoter	107628424	107651026	+	ENSG00000147224	PRPS1	inactive
chrX	107629547	107629776	230	134	0.315359	0.0187115	0.296648	1196.38	Body	107628424	107651026	+	ENSG00000147224	PRPS1	inactive
chrX	106611775	106611969	195	66	0.500556	0.193336	0.30722	519.935	Promoter	106611930	106679439	+	ENSG00000147231	RADX	inactive
chrX	118519451	118519626	176	91	0.0103225	0.262171	-0.251848	-952.096	Body	118495898	118686163	+	ENSG00000147251	DOCK11	inactive
chrX	118632947	118633123	177	81	0.36193	0.00753604	0.354394	1057.62	Body	118495898	118686163	+	ENSG00000147251	DOCK11	inactive
chrX	152830912	152831075	164	60	0.805547	0.442426	0.363122	501.04	Promoter	152830967	152869729	+	ENSG00000147383	NSDHL	inactive
chrX	152831249	152831406	158	64	0.322832	0.0366217	0.286211	569.374	Promoter	152830967	152869729	+	ENSG00000147383	NSDHL	inactive
chrX	152830912	152831075	164	60	0.805547	0.442426	0.363122	501.04	Promoter	152826994	152830757	-	ENSG00000147400	CETN2	inactive
chrX	152831249	152831406	158	64	0.322832	0.0366217	0.286211	569.374	Promoter	152826994	152830757	-	ENSG00000147400	CETN2	inactive
chrX	154389875	154390178	304	82	0.0183577	0.33884	-0.320482	-732.63	Promoter	154389955	154409168	+	ENSG00000147403	RPL10	inactive
chrX	154397567	154397761	195	33	0.0074854	0.415441	-0.407956	-298.845	Body	154389955	154409168	+	ENSG00000147403	RPL10	inactive
chrX	154398085	154398371	287	56	0.0371773	0.417056	-0.379879	-484.307	Body	154389955	154409168	+	ENSG00000147403	RPL10	inactive
chrX	85003733	85003930	198	82	0.537275	0.181344	0.355931	799.886	Promoter	85003877	85093316	+	ENSG00000155008	APOOL	inactive
chrX	38327206	38327785	580	170	0.562673	0.200685	0.361989	1533.01	Promoter	38269163	38327544	-	ENSG00000156313	RPGR	inactive
chrX	134798832	134798994	163	104	0.475292	0.014556	0.460736	1216.59	Body	134796395	134854835	+	ENSG00000156500	FAM122C	inactive
chrX	134803915	134804115	201	124	0.630843	0.20126	0.429583	1277.5	Body	134796395	134854835	+	ENSG00000156500	FAM122C	inactive
chrX	134807086	134807255	170	74	0.636556	0.238168	0.398388	612.495	Body	134796395	134854835	+	ENSG00000156500	FAM122C	inactive
chrX	134373090	134373437	348	114	0.605204	0.201732	0.403472	858.219	Promoter	134373312	134428791	+	ENSG00000156531	PHF6	inactive
chrX	110038724	110039033	310	187	0.0221697	0.334897	-0.312727	-1456.49	Body	110002631	110182734	+	ENSG00000157600	TMEM164	inactive
chrX	110039331	110039531	201	108	0.0654442	0.532314	-0.46687	-1126.12	Body	110002631	110182734	+	ENSG00000157600	TMEM164	inactive
chrX	110059583	110059896	314	110	0.0905179	0.46588	-0.375362	-782.068	Body	110002631	110182734	+	ENSG00000157600	TMEM164	inactive
chrX	110063542	110063753	212	117	0.133047	0.458098	-0.325051	-787.357	Body	110002631	110182734	+	ENSG00000157600	TMEM164	inactive
chrX	30889236	30890264	1029	486	0.398368	0.0622808	0.336087	4924.76	Body	30827442	30975084	-	ENSG00000157625	TAB3	inactive
chrX	52631739	52631946	208	120	0.0125098	0.46481	-0.4523	-1315.05	Body	52624998	52632895	+	ENSG00000157965	SSX8P	inactive
chrX	120561392	120561596	205	71	0.539045	0.110971	0.428075	743.704	Body	120523858	120575794	-	ENSG00000158290	CUL4B	inactive
chrX	50798219	50798379	161	97	0.0353082	0.299607	-0.264299	-862.063	Body	50591647	50814302	-	ENSG00000158352	SHROOM4	inactive
chrX	151396975	151397272	298	71	0.0130699	0.398358	-0.385289	-578.745	Promoter	151396515	151409364	+	ENSG00000160131	VMA21	inactive
chrX	154547486	154547685	200	69	0.556762	0.112996	0.443766	692.222	Promoter	154531391	154547572	-	ENSG00000160211	G6PD	inactive
chrX	154712861	154713390	530	282	0.455365	0.106829	0.348536	2242.21	Body	154675249	154751583	-	ENSG00000160219	GAB3	inactive
chrX	37781377	37781724	348	208	0.0635893	0.322301	-0.258711	-1852.65	Body	37780059	37813461	+	ENSG00000165168	CYBB	inactive
chrX	37787488	37787667	180	106	0.212416	0.513149	-0.300733	-828.267	Body	37780059	37813461	+	ENSG00000165168	CYBB	inactive
chrX	37796895	37797103	209	110	0.10798	0.601985	-0.494005	-1322.87	Body	37780059	37813461	+	ENSG00000165168	CYBB	inactive
chrX	38803681	38803917	237	85	0.35993	0.0516015	0.308328	729.424	Body	38801432	38806537	+	ENSG00000165175	MID1IP1	inactive
chrX	38804734	38805007	274	91	0.357759	0.0898926	0.267866	629.829	Body	38801432	38806537	+	ENSG00000165175	MID1IP1	inactive
chrX	38805350	38805698	349	138	0.341886	0.0654417	0.276444	1078.76	Body	38801432	38806537	+	ENSG00000165175	MID1IP1	inactive
chrX	130903194	130903560	367	166	0.368953	0.700275	-0.331323	-1354.91	Promoter	130623369	130903317	-	ENSG00000165675	ENOX2	inactive
chrX	130699165	130699489	325	106	0.310185	0.0156678	0.294517	634.824	Body	130623369	130903317	-	ENSG00000165675	ENOX2	inactive
chrX	130707842	130708128	287	84	0.0126397	0.309534	-0.296894	-511.899	Body	130623369	130903317	-	ENSG00000165675	ENOX2	inactive
chrX	130746913	130747203	291	175	0.0125632	0.267297	-0.254734	-1371.34	Body	130623369	130903317	-	ENSG00000165675	ENOX2	inactive
chrX	130760713	130760879	167	106	0.488763	0.0203715	0.468391	1625.76	Body	130623369	130903317	-	ENSG00000165675	ENOX2	inactive
chrX	154097475	154097897	423	91	0.406317	0.0278179	0.378499	499.801	Body	154021573	154137103	-	ENSG00000169057	MECP2	inactive
chrX	54999960	55000384	425	170	0.518017	0.187691	0.330326	1340.03	Promoter	55000363	55009057	+	ENSG00000169188	APEX2	inactive
chrX	55000692	55000851	160	80	0.334357	0.00657813	0.327779	901.48	Promoter	55000363	55009057	+	ENSG00000169188	APEX2	inactive
chrX	150672810	150672966	157	60	0.00548291	0.473099	-0.467616	-597.313	Body	150568621	150673143	+	ENSG00000171100	MTM1	inactive
chrX	120629926	120630323	398	130	0.524758	0.188173	0.336585	989.481	Promoter	120625674	120630054	-	ENSG00000171155	C1GALT1C1	inactive
chrX	50076001	50076283	283	182	0.0326644	0.467815	-0.43515	-2532.35	Body	49922596	50099235	+	ENSG00000171365	CLCN5	inactive
chrX	41692464	41692626	163	107	0.0938284	0.569766	-0.475937	-1185.76	Body	41688973	41697275	+	ENSG00000171659	GPR34	inactive
chrX	53963155	53963305	151	93	0.0148574	0.29497	-0.280112	-767.572	Body	53936676	54048958	-	ENSG00000172943	PHF8	inactive
chrX	53965428	53965590	163	77	0.0113678	0.301356	-0.289988	-583.178	Body	53936676	54048958	-	ENSG00000172943	PHF8	inactive
chrX	53966126	53966322	197	97	0.0147159	0.345233	-0.330517	-843.717	Body	53936676	54048958	-	ENSG00000172943	PHF8	inactive
chrX	54043663	54044267	605	214	0.0283167	0.343805	-0.315488	-1283.09	Body	53936676	54048958	-	ENSG00000172943	PHF8	inactive
chrX	54044486	54044734	249	86	0.0197149	0.551126	-0.531411	-831.137	Body	53936676	54048958	-	ENSG00000172943	PHF8	inactive
chrX	19915286	19915508	223	138	0.0208916	0.335467	-0.314576	-1206.27	Body	19912860	19970298	-	ENSG00000173681	BCLAF3	inactive
chrX	24025160	24025859	700	155	0.605808	0.19093	0.414878	1056.23	Body	23983720	24027186	-	ENSG00000174010	KLHL15	inactive
chrX	20224846	20225126	281	182	0.102194	0.359435	-0.257241	-1516.21	Body	20149911	20267519	-	ENSG00000177189	RPS6KA3	inactive
chrX	153971197	153971363	167	46	0.190668	0.631079	-0.440411	-392.541	Promoter	153972754	153983194	+	ENSG00000177854	TMEM187	inactive
chrX	153971518	153971904	387	145	0.0783367	0.453439	-0.375103	-1320.21	Promoter	153972754	153983194	+	ENSG00000177854	TMEM187	inactive
chrX	51860790	51860956	167	89	0.440812	0.0213935	0.419419	1045.28	Body	51803007	51902354	+	ENSG00000179222	MAGED1	inactive
chrX	51893358	51893793	436	167	0.484441	0.154652	0.329789	1152.97	Body	51803007	51902354	+	ENSG00000179222	MAGED1	inactive
chrX	51895065	51895228	164	71	0.51383	0.0437499	0.47008	872.012	Body	51803007	51902354	+	ENSG00000179222	MAGED1	inactive
chrX	14873083	14873358	276	81	0.508402	0.187996	0.320407	611.135	Promoter	14835961	14873069	-	ENSG00000181544	FANCB	inactive
chrX	68504282	68504446	165	93	0.411545	0.0886802	0.322864	830.547	Body	68498562	68537282	+	ENSG00000181704	YIPF6	inactive
chrX	47144409	47144816	408	143	0.124546	0.446846	-0.3223	-1196.89	Promoter	47145221	47186813	+	ENSG00000182872	RBM10	inactive
chrX	47144994	47145247	254	102	0.233968	0.599008	-0.36504	-961.067	Promoter	47145221	47186813	+	ENSG00000182872	RBM10	inactive
chrX	40097808	40098072	265	64	0.51895	0.077398	0.441552	576.189	Body	40049815	40177329	-	ENSG00000183337	BCOR	inactive
chrX	40175475	40175765	291	102	0.297467	0.0177065	0.27976	737.043	Body	40049815	40177329	-	ENSG00000183337	BCOR	inactive
chrX	54183502	54183662	161	65	0.343006	0.704599	-0.361593	-534.372	Promoter	54068324	54183281	-	ENSG00000184083	FAM120C	inactive
chrX	53082036	53082487	452	155	0.629292	0.264777	0.364515	1060.98	Promoter	53082367	53088540	+	ENSG00000184205	TSPYL2	inactive
chrX	85156479	85156638	160	94	0.0434039	0.311318	-0.267914	-905.581	Body	85092287	85243961	-	ENSG00000184788	SATL1	inactive
chrX	154973750	154973925	176	95	0.0338715	0.464438	-0.430566	-981.03	Body	154835788	155026940	-	ENSG00000185010	F8	inactive
chrX	154975780	154976095	316	180	0.0553918	0.342351	-0.286959	-1276.02	Body	154835788	155026940	-	ENSG00000185010	F8	inactive
chrX	155086373	155086738	366	158	0.0522701	0.399692	-0.347422	-1197.07	Body	155071420	155123074	+	ENSG00000185515	BRCC3	inactive
chrX	73214769	73215020	252	135	0.378176	0.0388772	0.339299	1671.41	Promoter	73212299	73214851	-	ENSG00000186462	NAP1L2	inactive
chrX	63351202	63351805	604	268	0.316851	0.012325	0.304526	2328.9	Promoter	63347228	63351332	-	ENSG00000186767	SPIN4	inactive
chrX	63350667	63350817	151	63	0.390318	0.00850691	0.381811	641.437	Body	63347228	63351332	-	ENSG00000186767	SPIN4	inactive
chrX	57121332	57121828	497	180	0.433103	0.0581593	0.374944	1749.88	Promoter	57118551	57121546	-	ENSG00000186787	SPIN2B	inactive
chrX	71618416	71618566	151	61	0.606939	0.220369	0.38657	579.069	Promoter	71615916	71618511	-	ENSG00000186810	CXCR3	inactive
chrX	101531059	101531232	174	93	0.265691	0.0197138	0.245977	802.048	Body	101418287	101533459	+	ENSG00000196440	ARMCX4	inactive
chrX	54327582	54327742	161	76	0.0518586	0.308671	-0.256812	-584.388	Body	54192823	54358642	-	ENSG00000196632	WNK3	inactive
chrX	154371245	154371441	197	57	0.0218114	0.348915	-0.327104	-432.002	Body	154348524	154374638	-	ENSG00000196924	FLNA	inactive
chrX	49101038	49101336	299	106	0.331716	0.0252592	0.306457	955.758	Promoter	49074433	49101170	-	ENSG00000196998	WDR45	inactive
chrX	149539248	149539633	386	143	0.132878	0.606133	-0.473255	-1844.23	Promoter	149540355	149550510	+	ENSG00000197620	EOLA1	inactive
chrX	149540037	149540615	579	175	0.138447	0.554382	-0.415934	-1851.85	Promoter	149540355	149550510	+	ENSG00000197620	EOLA1	inactive
chrX	149540775	149541277	503	205	0.106692	0.507323	-0.400631	-2445.46	Promoter	149540355	149550510	+	ENSG00000197620	EOLA1	inactive
chrX	47918862	47919030	169	98	0.26349	0.0151037	0.248386	957.391	Body	47836902	48002561	+	ENSG00000197779	ZNF81	inactive
chrX	57909788	57911064	1277	517	0.37449	0.0886316	0.285858	4418.87	Promoter	57906708	57910820	-	ENSG00000198205	ZXDA	inactive
chrX	31137622	31137772	151	91	0.0321335	0.398666	-0.366533	-1050.73	Body	31097677	33339441	-	ENSG00000198947	DMD	inactive
chrX	31604766	31605145	380	235	0.0387	0.31796	-0.27926	-2466.27	Body	31097677	33339441	-	ENSG00000198947	DMD	inactive
chrX	32045312	32045466	155	83	0.0634902	0.40186	-0.33837	-869.509	Body	31097677	33339441	-	ENSG00000198947	DMD	inactive
chrX	32322947	32323403	457	297	0.0318847	0.41035	-0.378466	-2683.72	Body	31097677	33339441	-	ENSG00000198947	DMD	inactive
chrX	32323681	32323895	215	155	0.0389317	0.510219	-0.471287	-1805.2	Body	31097677	33339441	-	ENSG00000198947	DMD	inactive
chrX	32324099	32324456	358	252	0.0552515	0.387664	-0.332413	-1944.54	Body	31097677	33339441	-	ENSG00000198947	DMD	inactive
chrX	32324923	32325175	253	195	0.0125098	0.388422	-0.375912	-1882.08	Body	31097677	33339441	-	ENSG00000198947	DMD	inactive
chrX	32325458	32326397	940	325	0.0508399	0.554356	-0.503516	-3195.4	Body	31097677	33339441	-	ENSG00000198947	DMD	inactive
chrX	32326633	32328734	2102	716	0.0209316	0.442934	-0.422003	-6179.35	Body	31097677	33339441	-	ENSG00000198947	DMD	inactive
chrX	56935757	56935908	152	96	0.0357802	0.27047	-0.23469	-924.373	Body	56818298	56995827	-	ENSG00000204271	SPIN3	inactive
chrX	56936983	56937917	935	592	0.030217	0.281665	-0.251448	-5624.73	Body	56818298	56995827	-	ENSG00000204271	SPIN3	inactive
chrX	56938557	56938890	334	206	0.0161267	0.280159	-0.264032	-2088.35	Body	56818298	56995827	-	ENSG00000204271	SPIN3	inactive
chrX	56939141	56939440	300	189	0.00801632	0.261218	-0.253202	-1917.28	Body	56818298	56995827	-	ENSG00000204271	SPIN3	inactive
chrX	56773063	56773303	241	115	0.00913885	0.260099	-0.25096	-1070.95	Body	56729241	56819179	+	ENSG00000204272	NBDY	inactive
chrX	155086373	155086738	366	158	0.0522701	0.399692	-0.347422	-1197.07	Body	155064034	155147937	-	ENSG00000214827	MTCP1	inactive
chrX	48071875	48072073	199	95	0.446253	0.0962478	0.350005	804.519	Promoter	47983356	48071658	-	ENSG00000221994	ZNF630	inactive
chrX	48021318	48021682	365	176	0.424687	0.0821595	0.342527	1676.72	Body	47983356	48071658	-	ENSG00000221994	ZNF630	inactive
chrX	48026714	48027018	305	162	0.598188	0.0477682	0.55042	2556.57	Body	47983356	48071658	-	ENSG00000221994	ZNF630	inactive
chrX	120603744	120604118	375	188	0.608098	0.261583	0.346514	1949.24	Body	120594010	120621159	+	ENSG00000232119	MCTS1	inactive
chrX	53093802	53094239	438	186	0.170732	0.52746	-0.356728	-1670.01	Promoter	53094145	53170914	+	ENSG00000232593	KANTR	inactive
chrX	53131091	53131253	163	92	0.0197993	0.408206	-0.388407	-939.358	Body	53094145	53170914	+	ENSG00000232593	KANTR	inactive
chrX	149938475	149938661	187	78	0.329342	0.669433	-0.34009	-629.259	Promoter	149938613	150224580	+	ENSG00000235703	LINC00894	inactive
chrX	149938823	149939082	260	78	0.193401	0.569005	-0.375604	-644.414	Promoter	149938613	150224580	+	ENSG00000235703	LINC00894	inactive
chrX	149939306	149939799	494	141	0.211018	0.5967	-0.385682	-1155.25	Body	149938613	150224580	+	ENSG00000235703	LINC00894	inactive
chrX	149939953	149940114	162	54	0.0879376	0.417604	-0.329666	-457.29	Body	149938613	150224580	+	ENSG00000235703	LINC00894	inactive
chrX	149940498	149940800	303	115	0.123298	0.453224	-0.329927	-872.077	Body	149938613	150224580	+	ENSG00000235703	LINC00894	inactive
chrX	101390853	101391069	217	87	0.0300043	0.363141	-0.333137	-858.94	Promoter	101391011	101412297	+	ENSG00000257529	RPL36A-HNRNPH2	inactive
chrX	153599238	153599390	153	32	0.477231	0.850582	-0.373351	-231.516	Promoter	153599315	153613937	+	ENSG00000260081	AF274858.1	inactive
chrX	24175290	24175509	220	136	0.327413	0.0350654	0.292347	1601.07	Body	24149173	24216255	+	ENSG00000005889	ZFX	escape
chrX	7147174	7147328	155	69	0.510165	0.0971052	0.41306	619.17	Promoter	7147237	7804358	+	ENSG00000101846	STS	escape
chrX	7223417	7223610	194	128	0.399304	0.0218651	0.377439	1492.09	Body	7147237	7804358	+	ENSG00000101846	STS	escape
chrX	7242597	7242811	215	147	0.146265	0.552589	-0.406325	-1539.14	Body	7147237	7804358	+	ENSG00000101846	STS	escape
chrX	7273152	7273380	229	131	0.0283594	0.483695	-0.455336	-1404.52	Body	7147237	7804358	+	ENSG00000101846	STS	escape
chrX	6738875	6739324	450	256	0.475966	0.0318559	0.44411	3895.08	Body	6667865	7148158	-	ENSG00000130021	PUDP	escape
chrX	7008235	7008451	217	69	0.416102	0.0145333	0.401569	620.15	Body	6667865	7148158	-	ENSG00000130021	PUDP	escape
chrX	7059112	7059348	237	142	0.180644	0.45263	-0.271987	-737.893	Body	6667865	7148158	-	ENSG00000130021	PUDP	escape
chrX	7084146	7084372	227	116	0.18093	0.565235	-0.384305	-1202.93	Body	6667865	7148158	-	ENSG00000130021	PUDP	escape
chrX	7147174	7147328	155	69	0.510165	0.0971052	0.41306	619.17	Body	6667865	7148158	-	ENSG00000130021	PUDP	escape
chrX	47191506	47191663	158	72	0.483984	0.150718	0.333265	616.826	Body	47190861	47215128	+	ENSG00000130985	UBA1	escape
chrX	141862717	141863023	307	183	0.444811	0.012508	0.432303	1803.1	Body	141838316	141897832	+	ENSG00000165509	MAGEC3	escape
chrX	141863666	141863961	296	212	0.325115	0.012508	0.312607	1682.85	Body	141838316	141897832	+	ENSG00000165509	MAGEC3	escape
chrX	351299	351477	179	76	0.299684	0.0152639	0.28442	612.33	Body	333933	386955	-	ENSG00000167393	PPP2R3B	escape
chrX	351994	352344	351	178	0.383393	0.0116771	0.371716	1825.74	Body	333933	386955	-	ENSG00000167393	PPP2R3B	escape
chrX	375387	375541	155	59	0.0117612	0.303415	-0.291654	-562.812	Body	333933	386955	-	ENSG00000167393	PPP2R3B	escape
chrX	2223802	2224047	246	53	0.0125098	0.431356	-0.418846	-378.571	Body	2219506	2502805	-	ENSG00000169084	DHRSX	escape
chrX	2270768	2271038	271	150	0.246954	0.00602684	0.240927	1479.52	Body	2219506	2502805	-	ENSG00000169084	DHRSX	escape
chrX	2277034	2277474	441	203	0.414397	0.0217611	0.392636	2626.59	Body	2219506	2502805	-	ENSG00000169084	DHRSX	escape
chrX	2296592	2296753	162	73	0.279604	0.011081	0.268523	637.745	Body	2219506	2502805	-	ENSG00000169084	DHRSX	escape
chrX	1408372	1409317	946	419	0.32422	0.00964767	0.314572	4035.59	Body	1403139	1453762	-	ENSG00000169093	ASMTL	escape
chrX	3667536	3667693	158	76	0.444704	0.0841899	0.360514	624.754	Body	3604340	3713649	-	ENSG00000183943	PRKX	escape
chrX	1638337	1639844	1508	666	0.423252	0.1182	0.305052	5172.27	Body	1615059	1643081	+	ENSG00000196433	ASMT	escape
chrX	72276195	72276374	180	112	0.400775	0.0166344	0.384141	1414.88	Body	72255679	72277248	-	ENSG00000198034	RPS4X	escape
chrX	2644699	2644850	152	63	0.395653	0.0301344	0.365519	678.621	Body	2609348	2657229	+	ENSG00000223773	CD99P1	escape
chrX	3279988	3280156	169	105	0.344741	0.0201358	0.324605	1122.22	Body	3271544	3286138	+	ENSG00000228459	LINC01546	escape
chrX	73852658	73852978	321	177	0.198067	0.56595	-0.367883	-1938.66	Promoter	73820649	73852723	-	ENSG00000229807	XIST	escape
chrX	73851003	73851446	444	218	0.340876	0.63214	-0.291264	-1733.26	Body	73820649	73852723	-	ENSG00000229807	XIST	escape
chrX	1408372	1409317	946	419	0.32422	0.00964767	0.314572	4035.59	Body	1401769	1414028	+	ENSG00000236017	ASMTL-AS1	escape
